# Tissue Tropism and Transmission Ecology Predict Virulence of Human RNA Viruses

**DOI:** 10.1101/581512

**Authors:** Liam Brierley, Amy B. Pedersen, Mark E. J. Woolhouse

**Author notes:** **Corresponding author:**, Current address: sigma, Coventry University, Priory Street, Coventry, CV1 5FB, UK.

## Abstract

Novel infectious diseases continue to emerge within human populations. Predictive studies have begun to identify pathogen traits associated with emergence. However, emerging pathogens vary widely in virulence, a key determinant of their ultimate risk to public health. Here, we use structured literature searches to review the virulence of each of the 214 known human-infective RNA virus species. We then use a machine learning framework to determine whether viral virulence can be predicted by ecological traits including human-to-human transmissibility, transmission routes, tissue tropisms and host range. Using severity of clinical disease as a measurement of virulence, we identified potential risk factors using predictive classification tree and random forest ensemble models. The random forest model predicted literature-assigned disease severity of test data with 90.3% accuracy, compared to a null accuracy of 74.2%. In addition to viral taxonomy, the ability to cause systemic infection, having renal and/or neural tropism, direct contact or respiratory transmission, and limited (0 < R_0_ ≤ 1) human-to-human transmissibility were the strongest predictors of severe disease. We present a novel, comparative perspective on the virulence of all currently known human RNA virus species. The risk factors identified may provide novel perspectives in understanding the evolution of virulence and elucidating molecular virulence mechanisms. These risk factors could also improve planning and preparedness in public health strategies as part of a predictive framework for novel human infections.

**Author Summary:** Newly emerging infectious diseases present potentially serious threats to global health. Although studies have begun to identify pathogen traits associated with the emergence of new human diseases, these do not address why emerging infections vary in the severity of disease they cause, often termed ‘virulence’. We test whether ecological traits of human viruses can act as predictors of virulence, as suggested by theoretical studies. We conduct the first systematic review of virulence across all currently known human RNA virus species. We adopt a machine learning approach by constructing a random forest, a model that aims to optimally predict an outcome using a specific structure of predictors. Predictions matched literature-assigned ratings for 28 of 31 test set viruses. Our predictive model suggests that higher virulence is associated with infection of multiple organ systems, nervous systems or the renal systems. Higher virulence was also associated with contact-based or airborne transmission, and limited capability to transmit between humans. These risk factors may provide novel starting points for questioning why virulence should evolve and identifying causative mechanisms of virulence. In addition, our work could suggest priority targets for infectious disease surveillance and future public health risk strategies.

**Blurb:** Comparative analysis using machine learning shows specificity of tissue tropism and transmission biology can act as predictive risk factors for virulence of human RNA viruses.
