## Supplemental Table S4 for "Tissue Tropism and Transmission Ecology Predict Virulence of Human RNA Viruses"

Virulence definition	Raw prevalence (severe)	Null accuracy	Accuracy (95% CI)	Sensitivity	Specificity	NPV	TSS	AUC
Fits ‘severe’ criteria outlined in main text, including viruses having severe strains or subspecies (n = 66)	0.323	0.677	0.871 (0.702, 0.964)	0.700	0.952	0.87	0.652	0.962
Virulence Rank 1 - 2 (n = 72)	0.290	0.710	0.871 (0.702, 0.964)	0.889	0.864	0.95	0.753	0.985
Virulence Rank 1 – 3 (n = 78)	0.323	0.677	0.903 (0.742, 0.980)	1.000	0.857	1.00	0.857	0.981
Virulence Rank 1 – 4 (n = 95)	0.355	0.645	0.903 (0.742, 0.980)	1.000	0.850	1.00	0.850	0.945
