## Supplemental Table S6 for "Tissue Tropism and Transmission Ecology Predict Virulence of Human RNA Viruses"

Data subset	Raw prevalence (severe)	Null accuracy	Accuracy (95% CI)	Sensitivity	Specificity	NPV	TSS	AUC
Excluding viruses only known to infect humans from serological evidence (n = 36)	0.348	0.652	0.826 (0.612, 0.950)	0.625	0.933	0.824	0.558	0.933
Excluding viruses with < 20 recognised human infections (n = 55)	0.211	0.789	0.895 (0.669, 0.987)	0.750	0.933	0.933	0.683	0.967
Excluding viruses with poor data quality in at least one predictor (n = 71)	0.389	0.611	0.889 (0.653, 0.986)	0.857	0.909	0.909	0.766	0.974
